# Tumor emboli-associated adaptive stress response signatures identify aggressive disease features in inflammatory breast cancer

**DOI:** 10.64898/2026.07.06.734332

**Authors:** Pritha Pai, Hillary Hsu, Ganiraju C. Manyam, Steven Van Laere, David P. Mysona, William G. Hawkins, Savitri Krishnamurthy, Megumi Kai, Lixia Diao, Wendy A. Woodward, Gayathri R. Devi

## Abstract

Inflammatory breast cancer (IBC) is an aggressive breast cancer subtype characterized by tumor emboli, lymphovascular invasion (LVI), and early dissemination. Herein, we establish adaptive stress response (ASR) as a biologic feature linking stress adaptation to tumor emboli survival, lymphatic dissemination, therapeutic response, and disparities. Using a previously defined 226 ASR-related genes, complementary preclinical models of tumor emboli and lymphatic circulating cell clusters, and independent patient cohorts, we identified ASR genes enriched for XIAP-NFκB, oxidative stress response, inflammatory, and immune pathways. *CXCL8* emerged as one of the most highly upregulated transcripts in tumor emboli and was shared across both models; however, *CXCL8*, *IL6*, and *PTGS2* were downregulated in lymphatic circulating cell clusters and LVI-positive triple-negative IBC patients, suggesting dynamic remodeling of inflammatory signaling during dissemination. *CYP4B1* was associated with ER status, LVI, and therapeutic response across multiple cohorts, implicating metabolic stress adaptation in dissemination. *IL6* and *PTGS2* were elevated in self-reported Black patients with triple-negative IBC compared to White patients. Pharmacologic inhibition of XIAP-NFκB and oxidative stress pathways suppressed tumor emboli formation. Collectively, these findings identify ASR signaling as a framework linking tumor emboli survival, dissemination, and therapeutic vulnerability in IBC.
