## Supplementary table 1 for "Tumor emboli-associated adaptive stress response signatures identify aggressive disease features in inflammatory breast cancer"

### Sheet: a. IBC-ASR 53
category	term	number_of_genes	number_of_genes_in_background	ncbiTaxonId	inputGenes	preferredNames	p_value	fdr	description
KEGG	hsa04310	6	154	9606	9606.ENSP00000300659, 9606.ENSP00000310928, 9606.ENSP00000311825, 9606.ENSP00000405574, 9606.ENSP00000478721, 9606.ENSP00000496129	NFATC3, PPARD, CTBP2, TBL1XR1, RYK, PRKCB	1.3e-05	0.0044	Wnt signaling pathway
KEGG	hsa04918	4	73	9606	9606.ENSP00000247461, 9606.ENSP00000264110, 9606.ENSP00000299767, 9606.ENSP00000496129	CANX, ATF2, HSP90B1, PRKCB	0.00011	0.0163	Thyroid hormone synthesis
KEGG	hsa05100	4	70	9606	9606.ENSP00000295685, 9606.ENSP00000300574, 9606.ENSP00000341524, 9606.ENSP00000458162	ARPC2, CRK, SEPTIN6, ACTG1	9.71e-05	0.0163	Bacterial invasion of epithelial cells
KEGG	hsa04666	4	90	9606	9606.ENSP00000295685, 9606.ENSP00000300574, 9606.ENSP00000478061, 9606.ENSP00000496129	ARPC2, CRK, MARCKS, PRKCB	0.00025	0.0206	Fc gamma R-mediated phagocytosis
KEGG	hsa04810	5	209	9606	9606.ENSP00000268182, 9606.ENSP00000295685, 9606.ENSP00000300574, 9606.ENSP00000314067, 9606.ENSP00000458162	IQGAP1, ARPC2, CRK, PAK2, ACTG1	0.00064	0.0433	Regulation of actin cytoskeleton

### Sheet: b. ASR-47
category	term	number_of_genes	number_of_genes_in_background	ncbiTaxonId	inputGenes	preferredNames	p_value	fdr	description
KEGG	hsa04657	5	91	9606	9606.ENSP00000245919, 9606.ENSP00000263341, 9606.ENSP00000306512, 9606.ENSP00000356438, 9606.ENSP00000385675	FOSB, IL1B, CXCL8, PTGS2, IL6	3.19e-06	0.0011	IL-17 signaling pathway
KEGG	hsa04060	6	282	9606	9606.ENSP00000245817, 9606.ENSP00000263341, 9606.ENSP00000266646, 9606.ENSP00000306512, 9606.ENSP00000308716, 9606.ENSP00000385675	TNFSF9, IL1B, INHBE, CXCL8, INHBC, IL6	5.94e-05	0.01	Cytokine-cytokine receptor interaction
KEGG	hsa04064	4	101	9606	9606.ENSP00000263341, 9606.ENSP00000306512, 9606.ENSP00000356438, 9606.ENSP00000361850	IL1B, CXCL8, PTGS2, PLAU	0.00011	0.01	NF-kappa B signaling pathway
KEGG	hsa04621	5	173	9606	9606.ENSP00000263341, 9606.ENSP00000306512, 9606.ENSP00000357112, 9606.ENSP00000385675, 9606.ENSP00000462521	IL1B, CXCL8, AIM2, IL6, TXNIP	6.35e-05	0.01	NOD-like receptor signaling pathway
KEGG	hsa05144	3	46	9606	9606.ENSP00000263341, 9606.ENSP00000306512, 9606.ENSP00000385675	IL1B, CXCL8, IL6	0.00022	0.0145	Malaria
KEGG	hsa05134	3	55	9606	9606.ENSP00000263341, 9606.ENSP00000306512, 9606.ENSP00000385675	IL1B, CXCL8, IL6	0.00036	0.0199	Legionellosis
KEGG	hsa04623	3	62	9606	9606.ENSP00000263341, 9606.ENSP00000357112, 9606.ENSP00000385675	IL1B, AIM2, IL6	0.0005	0.0239	Cytosolic DNA-sensing pathway
KEGG	hsa05206	4	159	9606	9606.ENSP00000264731, 9606.ENSP00000356438, 9606.ENSP00000361850, 9606.ENSP00000429089	TP63, PTGS2, PLAU, CCNE2	0.00061	0.0254	MicroRNAs in cancer
KEGG	hsa05133	3	73	9606	9606.ENSP00000263341, 9606.ENSP00000306512, 9606.ENSP00000385675	IL1B, CXCL8, IL6	0.00079	0.0294	Pertussis
KEGG	hsa05323	3	83	9606	9606.ENSP00000263341, 9606.ENSP00000306512, 9606.ENSP00000385675	IL1B, CXCL8, IL6	0.0011	0.0378	Rheumatoid arthritis
KEGG	hsa05222	3	92	9606	9606.ENSP00000274255, 9606.ENSP00000356438, 9606.ENSP00000429089	SKP2, PTGS2, CCNE2	0.0015	0.0458	Small cell lung cancer
KEGG	hsa00650	2	27	9606	9606.ENSP00000289416, 9606.ENSP00000379845	ACSM3, ABAT	0.0022	0.0473	Butanoate metabolism
KEGG	hsa01523	2	31	9606	9606.ENSP00000263341, 9606.ENSP00000385675	IL1B, IL6	0.0028	0.0473	Antifolate resistance
KEGG	hsa04620	3	100	9606	9606.ENSP00000263341, 9606.ENSP00000306512, 9606.ENSP00000385675	IL1B, CXCL8, IL6	0.0019	0.0473	Toll-like receptor signaling pathway
KEGG	hsa04625	3	101	9606	9606.ENSP00000263341, 9606.ENSP00000356438, 9606.ENSP00000385675	IL1B, PTGS2, IL6	0.0019	0.0473	C-type lectin receptor signaling pathway
KEGG	hsa04668	3	111	9606	9606.ENSP00000263341, 9606.ENSP00000356438, 9606.ENSP00000385675	IL1B, PTGS2, IL6	0.0025	0.0473	TNF signaling pathway
KEGG	hsa04933	3	96	9606	9606.ENSP00000263341, 9606.ENSP00000306512, 9606.ENSP00000385675	IL1B, CXCL8, IL6	0.0017	0.0473	AGE-RAGE signaling pathway in diabetic complications
KEGG	hsa05142	3	97	9606	9606.ENSP00000263341, 9606.ENSP00000306512, 9606.ENSP00000385675	IL1B, CXCL8, IL6	0.0017	0.0473	Chagas disease
KEGG	hsa05146	3	101	9606	9606.ENSP00000263341, 9606.ENSP00000306512, 9606.ENSP00000385675	IL1B, CXCL8, IL6	0.0019	0.0473	Amoebiasis
KEGG	hsa05163	4	217	9606	9606.ENSP00000263341, 9606.ENSP00000306512, 9606.ENSP00000356438, 9606.ENSP00000385675	IL1B, CXCL8, PTGS2, IL6	0.0019	0.0473	Human cytomegalovirus infection
