## Supplementary table 2 for "Tumor emboli-associated adaptive stress response signatures identify aggressive disease features in inflammatory breast cancer"

### Sheet: a. Biological_Process
ID	Description	GeneRatio	BgRatio	pvalue	p.adjust	qvalue	geneID	Count
GO:0050872	white fat cell differentiation	3/65	16/18903	2.10475e-05	0.0373804	0.0313719	ATF2/CTBP2/TBL1XR1	3
GO:0030032	lamellipodium assembly	4/65	73/18903	0.000115968	0.078746	0.0660884	ARPC2/ATP7A/AUTS2/NUP85	4
GO:0010592	positive regulation of lamellipodium assembly	3/65	29/18903	0.000133017	0.078746	0.0660884	ARPC2/ATP7A/AUTS2	3

### Sheet: b. Molecular_Function
ID	Description	GeneRatio	BgRatio	pvalue	p.adjust	qvalue	geneID	Count
GO:0031267	small GTPase binding	6/64	272/18432	0.000357717	0.0758964	0.0619155	ATP7A/EHD1/IQGAP1/MYCBP2/PAK2/TNPO1	6
GO:0051020	GTPase binding	6/64	303/18432	0.00063247	0.0758964	0.0619155	ATP7A/EHD1/IQGAP1/MYCBP2/PAK2/TNPO1	6

### Sheet: c. Cellular_Component
ID	Description	GeneRatio	BgRatio	pvalue	p.adjust	qvalue	geneID	Count
GO:0005938	cell cortex	6/65	312/19869	0.000542061	0.0954814	0.0781719	CTBP2/IQGAP1/MARCKS/MELK/PRKCB/SEPTIN6	6
GO:0099522	cytosolic region	2/65	16/19869	0.00122771	0.0954814	0.0781719	CTBP2/PRKCB	2
GO:0044305	calyx of Held	2/65	18/19869	0.00155874	0.0954814	0.0781719	ACTG1/PRKCB	2
GO:0017053	transcription repressor complex	3/65	77/19869	0.00205684	0.0954814	0.0781719	CTBP2/SP3/TBL1XR1	3
GO:0150034	distal axon	5/65	278/19869	0.00215469	0.0954814	0.0781719	ACTG1/AUTS2/IQGAP1/PRKCB/SEPTIN6	5
GO:0005925	focal adhesion	6/65	422/19869	0.00254334	0.0954814	0.0781719	ACTG1/ARPC2/DAB2/HSP90B1/IQGAP1/MARCKS	6
GO:0030055	cell-substrate junction	6/65	432/19869	0.00285628	0.0954814	0.0781719	ACTG1/ARPC2/DAB2/HSP90B1/IQGAP1/MARCKS	6
