## Supplementary table 3 for "Tumor emboli-associated adaptive stress response signatures identify aggressive disease features in inflammatory breast cancer"

### Sheet: ASR_T-LAB CC_29
Pathway	Gene name	Adj P-value	Log2 FC i:SUM
XIAP:NFkB	TMEM100	1.82E-22	2.908084226
	CCNE2	7.90E-12	2.327975956
	CYP4B1	6.61E-09	2.326058221
	NRG1	4.43E-25	2.002466561
	FOSB	5.46E-07	-2.351787018
	AIM2	2.49E-04	-2.755120355
	IL6	1.02E-19	-3.568903833
	CXCL8	4.02E-22	-2.034711666
	SPANXC	0.01041621	-4.242644113
	PLAU	8.46E-48	-4.561738036
	IL1B	1.13E-42	-4.581497353
	LRP4	1.28E-59	-4.630734284
	TMEM40	2.51E-20	-7.436355964
OSR	HSPA1A	1.03E-26	3.161896405
	KLHL24	2.47E-23	-2.08519329
	CEBPD	3.58E-20	-2.244101366
	ABCA6	1.72E-15	-2.332009076
	CTH	8.33E-37	-2.994785236
	AREG	7.96E-40	-3.252244447
	OASL	7.03E-26	-3.302836408
	PTGS2	0.00183636	-2.22895199
	ECM2	1.31E-13	-3.543222184
	TP63	3.51E-82	-4.197553081
	TXNIP	3.11E-151	-4.381138547
	FCAR	1.77E-55	-4.453661189
	TREM1	5.86E-21	-4.575853859
	KRT6B	0.01691152	-5.163670181
	INHBE	3.70E-47	-4.972677409
Immune	TMC6	2.31E-07	-2.906980815
