## Supplementary table 4 for "Tumor emboli-associated adaptive stress response signatures identify aggressive disease features in inflammatory breast cancer"

### Sheet: ASR_TE_28
Pathway	Gene name	Adj p-value	Log2 FC 3D:2D
XIAP: NFκB	HSD11B1	<0.001	5.18
	IL6	<0.001	4.34
	TNFSF9	<0.001	3.41
	SLPI	<0.001	2.89
	STC1	<0.001	2.6
	GPR137B	<0.001	2.5
	AIM2	<0.001	2.44
	PITPNC1	<0.001	2.36
	KYNU	<0.001	2.24
	GEM	<0.001	2.23
	ABAT	<0.001	-2
	ACSM3	<0.001	-2.21
	BIRC5	<0.001	-2.31
	LRP4	<0.001	-3.09
	PCDH9	<0.001	-3.86
	CYP4B1	<0.001	-5.49
	CXCL8	<0.001	6.62
OSR	PTGS2	<0.001	4.72
	OASL	<0.001	3.27
	ORC1	<0.001	-2.08
	SKP2	<0.001	-2.36
	TXNIP	<0.001	-2.52
	ECM2	<0.001	-3.1
	NAP1L3	<0.001	-3.2
	METTL7A	<0.001	-3.32
	TP63	<0.001	-4.75
Immune	JMJD6	<0.001	2.14
	INHBC	0.0131	-3.73
