## Supplementary table 5 for "Tumor emboli-associated adaptive stress response signatures identify aggressive disease features in inflammatory breast cancer"

### Sheet: a. Biological_Process
ID	Description	GeneRatio	BgRatio	pvalue	p.adjust	qvalue	geneID	Count
GO:0048545	response to steroid hormone	9/45	339/18903	8.66265e-08	0.000149344	0.000105137	IL6/STC1/PTGS2/SKP2/TXNIP/TP63/HSPA1A/FOSB/AREG	9
GO:0031650	regulation of heat generation	3/45	12/18903	2.73222e-06	0.00235517	0.00165802	PTGS2/ABAT/IL1B	3
GO:0031649	heat generation	3/45	17/18903	8.37494e-06	0.0048128	0.00338818	PTGS2/ABAT/IL1B	3
GO:0046683	response to organophosphorus	5/45	128/18903	1.29422e-05	0.00557809	0.00392694	STC1/PTGS2/FOSB/IL1B/AREG	5
GO:0014074	response to purine-containing compound	5/45	142/18903	2.13844e-05	0.00614445	0.00432565	STC1/PTGS2/FOSB/IL1B/AREG	5
GO:0051384	response to glucocorticoid	5/45	142/18903	2.13844e-05	0.00614445	0.00432565	IL6/STC1/PTGS2/FOSB/AREG	5
GO:0002675	positive regulation of acute inflammatory response	3/45	28/18903	3.96149e-05	0.00844996	0.00594872	IL6/PTGS2/IL1B	3
GO:0031960	response to corticosteroid	5/45	165/18903	4.39348e-05	0.00844996	0.00594872	IL6/STC1/PTGS2/FOSB/AREG	5
GO:0010575	positive regulation of vascular endothelial growth factor production	3/45	29/18903	4.41123e-05	0.00844996	0.00594872	IL6/PTGS2/IL1B	3
GO:0001503	ossification	7/45	429/18903	6.36069e-05	0.0109658	0.00771987	IL6/STC1/PTGS2/LRP4/TP63/CEBPD/AREG	7
GO:0046394	carboxylic acid biosynthetic process	6/45	326/18903	0.00011612	0.016729	0.0117771	KYNU/PTGS2/ABAT/ACSM3/IL1B/CTH	6
GO:0016053	organic acid biosynthetic process	6/45	328/18903	0.000120068	0.016729	0.0117771	KYNU/PTGS2/ABAT/ACSM3/IL1B/CTH	6
GO:0150077	regulation of neuroinflammatory response	3/45	41/18903	0.000126146	0.016729	0.0117771	IL6/PTGS2/IL1B	3
GO:0002526	acute inflammatory response	4/45	114/18903	0.000154477	0.0190227	0.0133918	IL6/PTGS2/IL1B/TREM1	4
GO:0045446	endothelial cell differentiation	4/45	121/18903	0.000194299	0.0205161	0.0144432	STC1/TMEM100/NRG1/IL1B	4
GO:0002673	regulation of acute inflammatory response	3/45	48/18903	0.000202305	0.0205161	0.0144432	IL6/PTGS2/IL1B	3
GO:0006953	acute-phase response	3/45	48/18903	0.000202305	0.0205161	0.0144432	IL6/PTGS2/IL1B	3
GO:0014009	glial cell proliferation	3/45	54/18903	0.000287244	0.02728	0.0192049	IL6/IL1B/AREG	3
GO:0001660	fever generation	2/45	11/18903	0.000300649	0.02728	0.0192049	PTGS2/IL1B	2
GO:0003158	endothelium development	4/45	139/18903	0.000330144	0.0279855	0.0197016	STC1/TMEM100/NRG1/IL1B	4
GO:0045667	regulation of osteoblast differentiation	4/45	141/18903	0.000348569	0.0279855	0.0197016	IL6/TP63/CEBPD/AREG	4
GO:0007566	embryo implantation	3/45	59/18903	0.000373357	0.0279855	0.0197016	STC1/PTGS2/IL1B	3
GO:0010574	regulation of vascular endothelial growth factor production	3/45	59/18903	0.000373357	0.0279855	0.0197016	IL6/PTGS2/IL1B	3
GO:0051091	positive regulation of DNA-binding transcription factor activity	5/45	266/18903	0.000409858	0.028928	0.0203651	IL6/AIM2/HSPA1A/IL1B/CTH	5
GO:0031392	regulation of prostaglandin biosynthetic process	2/45	13/18903	0.000425085	0.028928	0.0203651	PTGS2/IL1B	2
GO:0010573	vascular endothelial growth factor production	3/45	63/18903	0.000453049	0.028928	0.0203651	IL6/PTGS2/IL1B	3
GO:0032757	positive regulation of interleukin-8 production	3/45	63/18903	0.000453049	0.028928	0.0203651	IL6/HSPA1A/IL1B	3
GO:0050729	positive regulation of inflammatory response	4/45	154/18903	0.000486762	0.0289372	0.0203716	IL6/AIM2/PTGS2/IL1B	4
GO:0051092	positive regulation of NF-kappaB transcription factor activity	4/45	154/18903	0.000486762	0.0289372	0.0203716	AIM2/HSPA1A/IL1B/CTH	4
GO:0009410	response to xenobiotic stimulus	6/45	432/18903	0.000526949	0.030282	0.0213183	AIM2/PTGS2/ABAT/TXNIP/FOSB/IL1B	6
GO:0010838	positive regulation of keratinocyte proliferation	2/45	15/18903	0.000570498	0.0307356	0.0216376	TP63/AREG	2
GO:2001279	regulation of unsaturated fatty acid biosynthetic process	2/45	15/18903	0.000570498	0.0307356	0.0216376	PTGS2/IL1B	2
GO:0045779	negative regulation of bone resorption	2/45	16/18903	0.000651011	0.0324241	0.0228263	IL6/GPR137B	2
GO:0043271	negative regulation of ion transport	4/45	167/18903	0.000660203	0.0324241	0.0228263	STC1/GEM/PTGS2/ABAT	4
GO:0150076	neuroinflammatory response	3/45	73/18903	0.000697889	0.0324241	0.0228263	IL6/PTGS2/IL1B	3
GO:0051926	negative regulation of calcium ion transport	3/45	74/18903	0.000726171	0.0324241	0.0228263	STC1/GEM/PTGS2	3
GO:0051607	defense response to virus	5/45	304/18903	0.000750919	0.0324241	0.0228263	IL6/AIM2/OASL/SKP2/IL1B	5
GO:0045669	positive regulation of osteoblast differentiation	3/45	75/18903	0.000755173	0.0324241	0.0228263	IL6/TP63/CEBPD	3
GO:0140546	defense response to symbiont	5/45	305/18903	0.000762091	0.0324241	0.0228263	IL6/AIM2/OASL/SKP2/IL1B	5
GO:0032103	positive regulation of response to external stimulus	6/45	464/18903	0.00076623	0.0324241	0.0228263	IL6/AIM2/PTGS2/OASL/PLAU/IL1B	6
GO:0032310	prostaglandin secretion	2/45	18/18903	0.000827529	0.0324241	0.0228263	PTGS2/IL1B	2
GO:0038128	ERBB2 signaling pathway	2/45	18/18903	0.000827529	0.0324241	0.0228263	NRG1/AREG	2
GO:0046851	negative regulation of bone remodeling	2/45	18/18903	0.000827529	0.0324241	0.0228263	IL6/GPR137B	2
GO:0150078	positive regulation of neuroinflammatory response	2/45	18/18903	0.000827529	0.0324241	0.0228263	IL6/IL1B	2
GO:0051051	negative regulation of transport	6/45	479/18903	0.000903953	0.0346106	0.0243657	STC1/GEM/PTGS2/ABAT/NRG1/IL1B	6
GO:0035743	CD4-positive, alpha-beta T cell cytokine production	2/45	19/18903	0.000923486	0.0346106	0.0243657	IL6/IL1B	2
GO:0007171	activation of transmembrane receptor protein tyrosine kinase activity	2/45	20/18903	0.00102454	0.0367982	0.0259057	NRG1/AREG	2
GO:0015732	prostaglandin transport	2/45	20/18903	0.00102454	0.0367982	0.0259057	PTGS2/IL1B	2
GO:0007565	female pregnancy	4/45	189/18903	0.00104712	0.0368068	0.0259117	STC1/PTGS2/FOSB/IL1B	4
GO:0051302	regulation of cell division	4/45	190/18903	0.00106779	0.0368068	0.0259117	BIRC5/TXNIP/TP63/IL1B	4
GO:0033273	response to vitamin	3/45	86/18903	0.00112384	0.0368068	0.0259117	STC1/KYNU/PTGS2	3
GO:0060252	positive regulation of glial cell proliferation	2/45	21/18903	0.00113068	0.0368068	0.0259117	IL6/IL1B	2
GO:0050731	positive regulation of peptidyl-tyrosine phosphorylation	4/45	193/18903	0.00113153	0.0368068	0.0259117	IL6/LRP4/NRG1/AREG	4
GO:0032069	regulation of nuclease activity	2/45	22/18903	0.00124186	0.0389268	0.0274042	OASL/HSPA1A	2
GO:0034104	negative regulation of tissue remodeling	2/45	22/18903	0.00124186	0.0389268	0.0274042	IL6/GPR137B	2
GO:0051591	response to cAMP	3/45	90/18903	0.00128157	0.0394539	0.0277753	STC1/FOSB/AREG	3
GO:0045723	positive regulation of fatty acid biosynthetic process	2/45	23/18903	0.00135808	0.0403677	0.0284186	PTGS2/IL1B	2
GO:0048143	astrocyte activation	2/45	23/18903	0.00135808	0.0403677	0.0284186	IL6/IL1B	2
GO:0044070	regulation of anion transport	3/45	93/18903	0.00140857	0.0411589	0.0289756	STC1/ABAT/IL1B	3
GO:0044703	multi-organism reproductive process	4/45	209/18903	0.00151731	0.0428827	0.0301891	STC1/PTGS2/FOSB/IL1B	4
GO:0071383	cellular response to steroid hormone stimulus	4/45	209/18903	0.00151731	0.0428827	0.0301891	STC1/SKP2/TP63/HSPA1A	4
GO:0009612	response to mechanical stimulus	4/45	211/18903	0.00157123	0.0436904	0.0307577	PTGS2/TXNIP/FOSB/IL1B	4
GO:0046697	decidualization	2/45	25/18903	0.00160551	0.0439348	0.0309298	STC1/PTGS2	2
GO:0032602	chemokine production	3/45	99/18903	0.0016857	0.0454087	0.0319674	IL6/IL1B/TREM1	3
GO:0002726	positive regulation of T cell cytokine production	2/45	26/18903	0.00173667	0.0460618	0.0324272	IL6/IL1B	2
GO:0044706	multi-multicellular organism process	4/45	218/18903	0.00177049	0.0462473	0.0325578	STC1/PTGS2/FOSB/IL1B	4
GO:0042537	benzene-containing compound metabolic process	2/45	27/18903	0.00187277	0.0471757	0.0332113	KYNU/CYP4B1	2
GO:2001233	regulation of apoptotic signaling pathway	5/45	374/18903	0.00188272	0.0471757	0.0332113	PTGS2/TP63/HSPA1A/IL1B/CTH	5
GO:0032677	regulation of interleukin-8 production	3/45	103/18903	0.00188812	0.0471757	0.0332113	IL6/HSPA1A/IL1B	3
GO:0032637	interleukin-8 production	3/45	104/18903	0.00194099	0.0478037	0.0336535	IL6/HSPA1A/IL1B	3
GO:0042102	positive regulation of T cell proliferation	3/45	106/18903	0.00204947	0.0497647	0.035034	IL6/TNFSF9/IL1B	3
GO:0042116	macrophage activation	3/45	109/18903	0.00221917	0.0527721	0.0371512	IL6/GPR137B/JMJD6	3
GO:2001234	negative regulation of apoptotic signaling pathway	4/45	233/18903	0.00225546	0.0527721	0.0371512	PTGS2/HSPA1A/IL1B/CTH	4
GO:0070498	interleukin-1-mediated signaling pathway	2/45	30/18903	0.00231045	0.0527721	0.0371512	IL6/IL1B	2
GO:0090330	regulation of platelet aggregation	2/45	30/18903	0.00231045	0.0527721	0.0371512	IL6/ABAT	2
GO:2000116	regulation of cysteine-type endopeptidase activity	4/45	235/18903	0.00232638	0.0527721	0.0371512	AIM2/PTGS2/BIRC5/TP63	4
GO:0045987	positive regulation of smooth muscle contraction	2/45	31/18903	0.00246606	0.0552141	0.0388704	PTGS2/ABAT	2
GO:0042303	molting cycle	3/45	115/18903	0.0025842	0.0552204	0.0388748	PTGS2/LRP4/TP63	3
GO:0042633	hair cycle	3/45	115/18903	0.0025842	0.0552204	0.0388748	PTGS2/LRP4/TP63	3
GO:0001516	prostaglandin biosynthetic process	2/45	32/18903	0.00262649	0.0552204	0.0388748	PTGS2/IL1B	2
GO:0033198	response to ATP	2/45	32/18903	0.00262649	0.0552204	0.0388748	PTGS2/IL1B	2
GO:0046457	prostanoid biosynthetic process	2/45	32/18903	0.00262649	0.0552204	0.0388748	PTGS2/IL1B	2
GO:0021782	glial cell development	3/45	117/18903	0.00271362	0.0562908	0.0396284	IL6/NRG1/IL1B	3
GO:0001649	osteoblast differentiation	4/45	246/18903	0.00274421	0.0562908	0.0396284	IL6/TP63/CEBPD/AREG	4
GO:0009615	response to virus	5/45	409/18903	0.00277536	0.0562908	0.0396284	IL6/AIM2/OASL/SKP2/IL1B	5
GO:0002367	cytokine production involved in immune response	3/45	120/18903	0.00291516	0.056326	0.0396532	IL6/IL1B/TREM1	3
GO:0009954	proximal/distal pattern formation	2/45	34/18903	0.00296173	0.056326	0.0396532	LRP4/TP63	2
GO:0032355	response to estradiol	3/45	121/18903	0.00298433	0.056326	0.0396532	PTGS2/TXNIP/AREG	3
GO:0048762	mesenchymal cell differentiation	4/45	252/18903	0.00299257	0.056326	0.0396532	IL6/TMEM100/NRG1/IL1B	4
GO:0022612	gland morphogenesis	3/45	123/18903	0.0031257	0.056326	0.0396532	IL6/TP63/AREG	3
GO:0001893	maternal placenta development	2/45	35/18903	0.00313649	0.056326	0.0396532	STC1/PTGS2	2
GO:0002446	neutrophil mediated immunity	2/45	35/18903	0.00313649	0.056326	0.0396532	IL6/TREM1	2
GO:0033146	regulation of intracellular estrogen receptor signaling pathway	2/45	35/18903	0.00313649	0.056326	0.0396532	SKP2/TP63	2
GO:0035633	maintenance of blood-brain barrier	2/45	35/18903	0.00313649	0.056326	0.0396532	IL6/PTGS2	2
GO:1901099	negative regulation of signal transduction in absence of ligand	2/45	35/18903	0.00313649	0.056326	0.0396532	HSPA1A/IL1B	2
GO:2001240	negative regulation of extrinsic apoptotic signaling pathway in absence of ligand	2/45	35/18903	0.00313649	0.056326	0.0396532	HSPA1A/IL1B	2
GO:0033280	response to vitamin D	2/45	36/18903	0.00331597	0.0589354	0.0414901	STC1/PTGS2	2
GO:0052548	regulation of endopeptidase activity	5/45	428/18903	0.00337205	0.0593206	0.0417613	SLPI/AIM2/PTGS2/BIRC5/TP63	5
GO:0034110	regulation of homotypic cell-cell adhesion	2/45	37/18903	0.00350017	0.0599992	0.042239	IL6/ABAT	2
GO:0006979	response to oxidative stress	5/45	434/18903	0.00357838	0.0599992	0.042239	IL6/PTGS2/TXNIP/HSPA1A/AREG	5
GO:0030522	intracellular receptor signaling pathway	4/45	266/18903	0.00363117	0.0599992	0.042239	OASL/SKP2/TP63/HSPA1A	4
GO:0050730	regulation of peptidyl-tyrosine phosphorylation	4/45	266/18903	0.00363117	0.0599992	0.042239	IL6/LRP4/NRG1/AREG	4
GO:0042542	response to hydrogen peroxide	3/45	130/18903	0.00365271	0.0599992	0.042239	IL6/TXNIP/AREG	3
GO:0002369	T cell cytokine production	2/45	38/18903	0.00368905	0.0599992	0.042239	IL6/IL1B	2
GO:0002724	regulation of T cell cytokine production	2/45	38/18903	0.00368905	0.0599992	0.042239	IL6/IL1B	2
GO:0006270	DNA replication initiation	2/45	38/18903	0.00368905	0.0599992	0.042239	ORC1/CCNE2	2
GO:0032570	response to progesterone	2/45	39/18903	0.00388259	0.0619776	0.0436318	TXNIP/FOSB	2
GO:0060251	regulation of glial cell proliferation	2/45	39/18903	0.00388259	0.0619776	0.0436318	IL6/IL1B	2
GO:0045923	positive regulation of fatty acid metabolic process	2/45	40/18903	0.00408077	0.0645436	0.0454383	PTGS2/IL1B	2
GO:1903829	positive regulation of protein localization	5/45	451/18903	0.00421241	0.0660199	0.0464776	GPR137B/PTGS2/ABAT/LRP4/IL1B	5
GO:0045124	regulation of bone resorption	2/45	41/18903	0.00428357	0.0665305	0.046837	IL6/GPR137B	2
GO:0051090	regulation of DNA-binding transcription factor activity	5/45	454/18903	0.00433214	0.0666841	0.0469451	IL6/AIM2/HSPA1A/IL1B/CTH	5
GO:0014002	astrocyte development	2/45	42/18903	0.00449097	0.0673255	0.0473967	IL6/IL1B	2
GO:0045429	positive regulation of nitric oxide biosynthetic process	2/45	42/18903	0.00449097	0.0673255	0.0473967	PTGS2/IL1B	2
GO:0050691	regulation of defense response to virus by host	2/45	42/18903	0.00449097	0.0673255	0.0473967	AIM2/IL1B	2
GO:0052547	regulation of peptidase activity	5/45	459/18903	0.0045371	0.0674307	0.0474707	SLPI/AIM2/PTGS2/BIRC5/TP63	5
GO:1904407	positive regulation of nitric oxide metabolic process	2/45	44/18903	0.00491947	0.0724886	0.0510315	PTGS2/IL1B	2
GO:0050671	positive regulation of lymphocyte proliferation	3/45	146/18903	0.00505218	0.0731929	0.0515273	IL6/TNFSF9/IL1B	3
GO:0050768	negative regulation of neurogenesis	3/45	146/18903	0.00505218	0.0731929	0.0515273	IL6/LRP4/IL1B	3
GO:0062208	positive regulation of pattern recognition receptor signaling pathway	2/45	45/18903	0.00514052	0.0734217	0.0516883	OASL/HSPA1A	2
GO:0001666	response to hypoxia	4/45	296/18903	0.00529992	0.0734217	0.0516883	STC1/PTGS2/ABAT/PLAU	4
GO:0030217	T cell differentiation	4/45	296/18903	0.00529992	0.0734217	0.0516883	IL6/TNFSF9/JMJD6/IL1B	4
GO:0032946	positive regulation of mononuclear cell proliferation	3/45	149/18903	0.00534577	0.0734217	0.0516883	IL6/TNFSF9/IL1B	3
GO:0050796	regulation of insulin secretion	3/45	149/18903	0.00534577	0.0734217	0.0516883	IL6/ABAT/IL1B	3
GO:0010837	regulation of keratinocyte proliferation	2/45	46/18903	0.00536608	0.0734217	0.0516883	TP63/AREG	2
GO:2001239	regulation of extrinsic apoptotic signaling pathway in absence of ligand	2/45	46/18903	0.00536608	0.0734217	0.0516883	HSPA1A/IL1B	2
GO:0051961	negative regulation of nervous system development	3/45	151/18903	0.0055471	0.0742534	0.0522739	IL6/LRP4/IL1B	3
GO:0045601	regulation of endothelial cell differentiation	2/45	47/18903	0.00559613	0.0742534	0.0522739	TMEM100/IL1B	2
GO:0140353	lipid export from cell	2/45	47/18903	0.00559613	0.0742534	0.0522739	PTGS2/IL1B	2
GO:0010876	lipid localization	5/45	483/18903	0.00561853	0.0742534	0.0522739	IL6/PITPNC1/PTGS2/IL1B/ABCA6	5
GO:0043588	skin development	4/45	302/18903	0.00568626	0.0742534	0.0522739	LRP4/TXNIP/TP63/KRT6B	4
GO:0001819	positive regulation of cytokine production	5/45	486/18903	0.0057655	0.0742534	0.0522739	IL6/AIM2/PTGS2/HSPA1A/IL1B	5
GO:0032309	icosanoid secretion	2/45	48/18903	0.00583065	0.0742534	0.0522739	PTGS2/IL1B	2
GO:0032892	positive regulation of organic acid transport	2/45	48/18903	0.00583065	0.0742534	0.0522739	ABAT/IL1B	2
GO:0046850	regulation of bone remodeling	2/45	48/18903	0.00583065	0.0742534	0.0522739	IL6/GPR137B	2
GO:0007584	response to nutrient	3/45	154/18903	0.00585758	0.0742534	0.0522739	STC1/KYNU/PTGS2	3
GO:0031349	positive regulation of defense response	4/45	307/18903	0.00602228	0.0745451	0.0524793	IL6/AIM2/PTGS2/IL1B	4
GO:0010862	positive regulation of pathway-restricted SMAD protein phosphorylation	2/45	49/18903	0.00606961	0.0745451	0.0524793	INHBC/INHBE	2
GO:0045933	positive regulation of muscle contraction	2/45	49/18903	0.00606961	0.0745451	0.0524793	PTGS2/ABAT	2
GO:0036293	response to decreased oxygen levels	4/45	309/18903	0.00616033	0.0745451	0.0524793	STC1/PTGS2/ABAT/PLAU	4
GO:0042063	gliogenesis	4/45	310/18903	0.00623014	0.0745451	0.0524793	IL6/NRG1/IL1B/AREG	4
GO:0019221	cytokine-mediated signaling pathway	5/45	496/18903	0.00627513	0.0745451	0.0524793	IL6/AIM2/OASL/HSPA1A/IL1B	5
GO:0006692	prostanoid metabolic process	2/45	50/18903	0.00631299	0.0745451	0.0524793	PTGS2/IL1B	2
GO:0006693	prostaglandin metabolic process	2/45	50/18903	0.00631299	0.0745451	0.0524793	PTGS2/IL1B	2
GO:0030195	negative regulation of blood coagulation	2/45	50/18903	0.00631299	0.0745451	0.0524793	ABAT/PLAU	2
GO:0042304	regulation of fatty acid biosynthetic process	2/45	50/18903	0.00631299	0.0745451	0.0524793	PTGS2/IL1B	2
GO:0060485	mesenchyme development	4/45	313/18903	0.00644274	0.0755597	0.0531935	IL6/TMEM100/NRG1/IL1B	4
GO:1900047	negative regulation of hemostasis	2/45	51/18903	0.00656077	0.0759111	0.0534409	ABAT/PLAU	2
GO:1903793	positive regulation of anion transport	2/45	51/18903	0.00656077	0.0759111	0.0534409	ABAT/IL1B	2
GO:0006636	unsaturated fatty acid biosynthetic process	2/45	52/18903	0.00681293	0.0777847	0.0547599	PTGS2/IL1B	2
GO:0010543	regulation of platelet activation	2/45	52/18903	0.00681293	0.0777847	0.0547599	IL6/ABAT	2
GO:0006959	humoral immune response	4/45	320/18903	0.0069575	0.0779945	0.0549076	IL6/SLPI/IL1B/TREM1	4
GO:0006633	fatty acid biosynthetic process	3/45	164/18903	0.00696703	0.0779945	0.0549076	PTGS2/ACSM3/IL1B	3
GO:0030856	regulation of epithelial cell differentiation	3/45	164/18903	0.00696703	0.0779945	0.0549076	TP63/TMEM100/IL1B	3
GO:0070665	positive regulation of leukocyte proliferation	3/45	167/18903	0.00732255	0.0799837	0.056308	IL6/TNFSF9/IL1B	3
GO:0030520	intracellular estrogen receptor signaling pathway	2/45	54/18903	0.0073303	0.0799837	0.056308	SKP2/TP63	2
GO:0050819	negative regulation of coagulation	2/45	54/18903	0.0073303	0.0799837	0.056308	ABAT/PLAU	2
GO:0061900	glial cell activation	2/45	54/18903	0.0073303	0.0799837	0.056308	IL6/IL1B	2
GO:0001837	epithelial to mesenchymal transition	3/45	169/18903	0.00756546	0.0808308	0.0569043	IL6/TMEM100/IL1B	3
GO:0002262	myeloid cell homeostasis	3/45	169/18903	0.00756546	0.0808308	0.0569043	IL6/JMJD6/HSPA1A	3
GO:0007568	aging	3/45	169/18903	0.00756546	0.0808308	0.0569043	PTGS2/ABAT/TP63	3
GO:0043616	keratinocyte proliferation	2/45	55/18903	0.00759547	0.0808308	0.0569043	TP63/AREG	2
GO:0030216	keratinocyte differentiation	3/45	170/18903	0.00768869	0.0813208	0.0572493	TXNIP/TP63/KRT6B	3
GO:0010718	positive regulation of epithelial to mesenchymal transition	2/45	56/18903	0.00786493	0.0821766	0.0578518	IL6/IL1B	2
GO:0071715	icosanoid transport	2/45	56/18903	0.00786493	0.0821766	0.0578518	PTGS2/IL1B	2
GO:0045071	negative regulation of viral genome replication	2/45	57/18903	0.00813867	0.0844019	0.0594184	SLPI/OASL	2
GO:0006937	regulation of muscle contraction	3/45	174/18903	0.0081935	0.0844019	0.0594184	STC1/PTGS2/ABAT	3
GO:0070482	response to oxygen levels	4/45	337/18903	0.0083197	0.0844019	0.0594184	STC1/PTGS2/ABAT/PLAU	4
GO:0010469	regulation of signaling receptor activity	3/45	175/18903	0.00832269	0.0844019	0.0594184	PLAU/KLHL24/AREG	3
GO:0051048	negative regulation of secretion	3/45	175/18903	0.00832269	0.0844019	0.0594184	ABAT/NRG1/IL1B	3
GO:0032496	response to lipopolysaccharide	4/45	339/18903	0.00849067	0.0856018	0.0602631	IL6/SLPI/PTGS2/IL1B	4
GO:0061098	positive regulation of protein tyrosine kinase activity	2/45	59/18903	0.00869888	0.0868725	0.0611576	NRG1/AREG	2
GO:0001659	temperature homeostasis	3/45	178/18903	0.00871748	0.0868725	0.0611576	PTGS2/ABAT/IL1B	3
GO:0090276	regulation of peptide hormone secretion	3/45	179/18903	0.00885149	0.087701	0.0617409	IL6/ABAT/IL1B	3
GO:0002711	positive regulation of T cell mediated immunity	2/45	60/18903	0.00898531	0.0880152	0.0619621	IL6/IL1B	2
GO:0002753	cytoplasmic pattern recognition receptor signaling pathway	2/45	60/18903	0.00898531	0.0880152	0.0619621	OASL/HSPA1A	2
GO:0002791	regulation of peptide secretion	3/45	182/18903	0.00926079	0.0887093	0.0624507	IL6/ABAT/IL1B	3
GO:0042129	regulation of T cell proliferation	3/45	182/18903	0.00926079	0.0887093	0.0624507	IL6/TNFSF9/IL1B	3
GO:0046456	icosanoid biosynthetic process	2/45	61/18903	0.00927593	0.0887093	0.0624507	PTGS2/IL1B	2
GO:0060135	maternal process involved in female pregnancy	2/45	61/18903	0.00927593	0.0887093	0.0624507	STC1/PTGS2	2
GO:0030073	insulin secretion	3/45	183/18903	0.00939965	0.0887093	0.0624507	IL6/ABAT/IL1B	3
GO:0090087	regulation of peptide transport	3/45	184/18903	0.00953974	0.0887093	0.0624507	IL6/ABAT/IL1B	3
GO:0043030	regulation of macrophage activation	2/45	62/18903	0.00957072	0.0887093	0.0624507	IL6/GPR137B	2
GO:0045428	regulation of nitric oxide biosynthetic process	2/45	62/18903	0.00957072	0.0887093	0.0624507	PTGS2/IL1B	2
GO:0046824	positive regulation of nucleocytoplasmic transport	2/45	62/18903	0.00957072	0.0887093	0.0624507	PTGS2/IL1B	2
GO:0060393	regulation of pathway-restricted SMAD protein phosphorylation	2/45	62/18903	0.00957072	0.0887093	0.0624507	INHBC/INHBE	2
GO:0045861	negative regulation of proteolysis	4/45	352/18903	0.00965853	0.0890444	0.0626867	SLPI/PTGS2/BIRC5/PLAU	4
GO:0032731	positive regulation of interleukin-1 beta production	2/45	63/18903	0.00986966	0.090028	0.0633791	IL6/AIM2	2
GO:0045453	bone resorption	2/45	63/18903	0.00986966	0.090028	0.0633791	IL6/GPR137B	2
GO:0002221	pattern recognition receptor signaling pathway	3/45	187/18903	0.00996733	0.0904404	0.0636694	AIM2/OASL/HSPA1A	3
GO:0010721	negative regulation of cell development	3/45	188/18903	0.0101123	0.0912755	0.0642573	IL6/LRP4/IL1B	3
GO:0002237	response to molecule of bacterial origin	4/45	360/18903	0.0104269	0.0921804	0.0648944	IL6/SLPI/PTGS2/IL1B	4
GO:0010038	response to metal ion	4/45	360/18903	0.0104269	0.0921804	0.0648944	PTGS2/ABAT/TXNIP/FOSB	4
GO:0001885	endothelial cell development	2/45	65/18903	0.0104799	0.0921804	0.0648944	STC1/IL1B	2
GO:0006940	regulation of smooth muscle contraction	2/45	65/18903	0.0104799	0.0921804	0.0648944	PTGS2/ABAT	2
GO:0080164	regulation of nitric oxide metabolic process	2/45	65/18903	0.0104799	0.0921804	0.0648944	PTGS2/IL1B	2
GO:0008217	regulation of blood pressure	3/45	191/18903	0.0105546	0.0923665	0.0650254	PTGS2/ABAT/ACSM3	3
GO:0008544	epidermis development	4/45	362/18903	0.0106251	0.0925132	0.0651287	LRP4/TXNIP/TP63/KRT6B	4
GO:0034605	cellular response to heat	2/45	66/18903	0.0107912	0.0930199	0.0654854	PTGS2/HSPA1A	2
GO:0060389	pathway-restricted SMAD protein phosphorylation	2/45	66/18903	0.0107912	0.0930199	0.0654854	INHBC/INHBE	2
GO:0038034	signal transduction in absence of ligand	2/45	68/18903	0.0114259	0.0975159	0.0686505	HSPA1A/IL1B	2
GO:0097192	extrinsic apoptotic signaling pathway in absence of ligand	2/45	68/18903	0.0114259	0.0975159	0.0686505	HSPA1A/IL1B	2
GO:0014015	positive regulation of gliogenesis	2/45	69/18903	0.0117493	0.099293	0.0699016	IL6/IL1B	2
GO:0045109	intermediate filament organization	2/45	69/18903	0.0117493	0.099293	0.0699016	KLHL24/KRT6B	2

### Sheet: b. Molecular_Function
ID	Description	GeneRatio	BgRatio	pvalue	p.adjust	qvalue	geneID	Count
GO:0005125	cytokine activity	7/45	237/18432	1.592e-06	0.000249943	0.000206122	IL6/TNFSF9/INHBC/NRG1/IL1B/AREG/INHBE	7
GO:0048018	receptor ligand activity	8/45	491/18432	2.16936e-05	0.00125646	0.00103617	IL6/TNFSF9/STC1/INHBC/NRG1/IL1B/AREG/INHBE	8
GO:0030546	signaling receptor activator activity	8/45	498/18432	2.40088e-05	0.00125646	0.00103617	IL6/TNFSF9/STC1/INHBC/NRG1/IL1B/AREG/INHBE	8
GO:0008083	growth factor activity	5/45	162/18432	4.53404e-05	0.00177961	0.0014676	IL6/INHBC/NRG1/AREG/INHBE	5
GO:0030170	pyridoxal phosphate binding	3/45	55/18432	0.000326441	0.00901001	0.00743032	KYNU/ABAT/CTH	3
GO:0070279	vitamin B6 binding	3/45	56/18432	0.000344332	0.00901001	0.00743032	KYNU/ABAT/CTH	3
GO:0030297	transmembrane receptor protein tyrosine kinase activator activity	2/45	14/18432	0.000520571	0.0116757	0.0096286	NRG1/AREG	2
GO:0030296	protein tyrosine kinase activator activity	2/45	30/18432	0.00242741	0.047638	0.0392857	NRG1/AREG	2
GO:0005179	hormone activity	3/45	122/18432	0.00327818	0.057186	0.0471598	STC1/INHBC/INHBE	3
GO:0005126	cytokine receptor binding	4/45	273/18432	0.00435395	0.0683571	0.0563723	IL6/TNFSF9/INHBC/IL1B	4
GO:0070851	growth factor receptor binding	3/45	140/18432	0.0048204	0.0688002	0.0567377	IL6/IL1B/AREG	3
GO:0019842	vitamin binding	3/45	149/18432	0.00573074	0.0749772	0.0618317	KYNU/ABAT/CTH	3
GO:0005178	integrin binding	3/45	156/18432	0.00650549	0.0785663	0.0647915	ECM2/NRG1/IL1B	3

### Sheet: c. Cellular_Component
ID	Description	GeneRatio	BgRatio	pvalue	p.adjust	qvalue	geneID	Count
GO:0042581	specific granule	4/46	160/19869	0.000507882	0.0245038	0.0226258	SLPI/PLAU/FCAR/TMC6	4
GO:0070820	tertiary granule	4/46	164/19869	0.00055736	0.0245038	0.0226258	METTL7A/PLAU/FCAR/TMC6	4
GO:0070821	tertiary granule membrane	3/46	73/19869	0.000644837	0.0245038	0.0226258	PLAU/FCAR/TMC6	3
GO:0035579	specific granule membrane	3/46	91/19869	0.00122343	0.0348678	0.0321956	PLAU/FCAR/TMC6	3
