## Supplementary table 6 for "Tumor emboli-associated adaptive stress response signatures identify aggressive disease features in inflammatory breast cancer"

### Sheet: a. ER+ vs ER-
pathway	pval	padj	ES	NES	size	leadingEdge	dataset
ASR_T_LAB_CC_Upregulated	0.0107399	0.0429595	-0.814891	-1.67835	5	CYP4B1, CCNE2, NRG1, TMEM100	RTI_IBC
ASR_TE_Downregulated	0.40691	0.681913	-0.372556	-1.03315	14	CYP4B1, PCDH9, INHBC	RTI_IBC
ASR_TE_Upregulated	0.511435	0.681913	0.348927	0.979173	14	IL6, PTGS2, SLPI, GPR137B	RTI_IBC
ASR_T_LAB_CC_Downregulated	0.903766	0.903766	0.218383	0.697116	24	FOSB, IL6, PTGS2	RTI_IBC
ASR_TE_Upregulated	0.105839	0.423358	-0.525855	-1.43599	14	KYNU, HSD11B1, SLPI, PITPNC1, IL8	TMA_IBC
ASR_TE_Downregulated	0.220264	0.440529	0.453815	1.2204	14	ABAT, CYP4B1, TP63, ECM2, TXNIP, INHBC	TMA_IBC
ASR_T_LAB_CC_Downregulated	0.65678	0.83547	0.277984	0.881629	24	ABCA6, PTGS2, OASL, TP63, ECM2	TMA_IBC
ASR_T_LAB_CC_Upregulated	0.83547	0.83547	0.342824	0.688522	5	CYP4B1, NRG1	TMA_IBC
ASR_TE_Downregulated	0.256513	0.617587	-0.517946	-1.2152	8	CYP4B1, TXNIP, TP63	WC_IBC
ASR_TE_Upregulated	0.570842	0.617587	-0.335673	-0.919083	12	GEM, KYNU, SLPI, HSD11B1, AIM2	WC_IBC
ASR_T_LAB_CC_Downregulated	0.617587	0.617587	0.308925	0.906835	16	IL8, KRT6B, PTGS2, PLAU, KLHL24, CEBPD, ECM2, TMC6	WC_IBC
ASR_T_LAB_CC_Downregulated	0.502066	0.992188	0.336016	0.959789	16	FOSB, KRT6B, TP63, ECM2, IL8	WC_nonIBC
ASR_TE_Downregulated	0.980583	0.992188	-0.222148	-0.533841	8	SKP2, CYP4B1, METTL7A, ABAT	WC_nonIBC
ASR_TE_Upregulated	0.992188	0.992188	-0.163174	-0.449591	12	AIM2	WC_nonIBC

### Sheet: b. PR+ vs PR-
pathway	pval	padj	ES	NES	size	leadingEdge	dataset
ASR_TE_Upregulated	0.0320778	0.124764	0.585752	1.59196	14	AIM2, PTGS2, KYNU, TNFSF9, HSD11B1, PITPNC1, GEM, SLPI, IL8	ERpos_IBC
ASR_T_LAB_CC_Downregulated	0.0623818	0.124764	0.456203	1.44131	24	AIM2, PTGS2, TREM1, ECM2, IL1B, CTH, INHBE, TP63, ABCA6, KLHL24	ERpos_IBC
ASR_T_LAB_CC_Upregulated	0.593156	0.625232	0.477288	0.93187	5	TMEM100, CYP4B1, CCNE2, NRG1	ERpos_IBC
ASR_TE_Downregulated	0.625232	0.625232	0.324761	0.882639	14	METTL7A, ECM2, TP63, CYP4B1, SKP2, PCDH9	ERpos_IBC
ASR_TE_Upregulated	0.291822	0.634298	-0.418126	-1.13929	14	IL8, SLPI, KYNU, STC1	TMA_IBC
ASR_T_LAB_CC_Downregulated	0.398261	0.634298	-0.323284	-1.02792	24	IL8, CEBPD, TREM1, CTH, PLAU, KLHL24, IL1B, KRT6B, FCAR	TMA_IBC
ASR_TE_Downregulated	0.620818	0.634298	-0.324821	-0.885054	14	SKP2, ACSM3, ORC1, METTL7A	TMA_IBC
ASR_T_LAB_CC_Upregulated	0.634298	0.634298	0.412929	0.832239	5	NRG1, CYP4B1	TMA_IBC
ASR_TE_Upregulated	0.00810341	0.0243102	0.647479	1.75609	12	HSD11B1, SLPI, STC1, PITPNC1, IL8, OASL, PTGS2	WC_IBC
ASR_TE_Downregulated	0.514523	0.771784	-0.400213	-0.966105	8	METTL7A, SKP2, TXNIP, ABAT, TP63	WC_IBC
ASR_T_LAB_CC_Downregulated	0.974026	0.974026	0.19756	0.583352	16	TREM1, IL8, OASL, PTGS2, FOSB, IL1B	WC_IBC
ASR_TE_Upregulated	0.01929	0.05787	0.602583	1.64197	12	JMJD6, STC1, KYNU, IL8, SLPI, GEM	WC_nonIBC
ASR_TE_Downregulated	0.143984	0.215976	-0.544942	-1.31318	8	CYP4B1, TP63, TXNIP, ECM2, ABAT, METTL7A	WC_nonIBC
ASR_T_LAB_CC_Downregulated	0.674747	0.674747	-0.280572	-0.850935	16	AREG, AIM2, TP63, TMC6, PTGS2, TXNIP, ECM2, IL1B, PLAU	WC_nonIBC

### Sheet: c. Grade 3 vs Grade 2
pathway	pval	padj	ES	NES	size	leadingEdge	dataset
ASR_T_LAB_CC_Downregulated	1.51992e-05	6.07968e-05	-0.69649	-2.1746	24	FOSB, TP63, PTGS2, KRT6B, LRP4, IL6, AREG, ABCA6, IL8, CEBPD, ECM2, IL1B, INHBE	ERpos_IBC
ASR_TE_Upregulated	0.000153202	0.000306404	-0.756715	-2.07968	14	PTGS2, KYNU, SLPI, IL6, GEM, PITPNC1, IL8	ERpos_IBC
ASR_TE_Downregulated	0.142315	0.189753	-0.47538	-1.30649	14	TP63, LRP4, NAP1L3, METTL7A, ECM2	ERpos_IBC
ASR_T_LAB_CC_Upregulated	0.940083	0.940083	0.289806	0.577727	5	CCNE2, HSPA1A	ERpos_IBC
ASR_TE_Upregulated	0.00758546	0.0303418	0.647406	1.81179	14	OASL, AIM2, KYNU, STC1, JMJD6, PTGS2, PITPNC1, IL8, HSD11B1	RTI_IBC
ASR_T_LAB_CC_Downregulated	0.0335059	0.0670118	0.479962	1.54998	24	OASL, AIM2, FCAR, IL1B, PTGS2, KRT6B, CTH, TREM1, IL8, SPANXC, TMC6	RTI_IBC
ASR_T_LAB_CC_Upregulated	0.375494	0.500659	0.528558	1.0824	5	TMEM100, CYP4B1, CCNE2, NRG1	RTI_IBC
ASR_TE_Downregulated	0.718095	0.718095	0.289425	0.809969	14	PCDH9, CYP4B1, ORC1, BIRC5	RTI_IBC
ASR_T_LAB_CC_Upregulated	0.151575	0.56391	0.660575	1.31776	5	TMEM100, HSPA1A, CYP4B1	TMA_IBC
ASR_TE_Downregulated	0.310638	0.56391	-0.405741	-1.12598	14	ABAT, TXNIP, PCDH9, ECM2, LRP4, TP63, BIRC5, ACSM3	TMA_IBC
ASR_TE_Upregulated	0.422932	0.56391	0.368715	1.03202	14	OASL, HSD11B1, IL6, JMJD6, IL8, GEM, TNFSF9	TMA_IBC
ASR_T_LAB_CC_Downregulated	0.669202	0.669202	0.266101	0.861076	24	OASL, AREG, IL6, TREM1, IL8, PLAU, CTH, TMC6, SPANXC, FOSB, TMEM40, KRT6B	TMA_IBC
ASR_TE_Downregulated	0.217949	0.434211	0.505255	1.21637	8	ECM2, CYP4B1, SKP2, TP63, ABAT	WC_IBC
ASR_TE_Upregulated	0.289474	0.434211	0.406802	1.12286	12	JMJD6, GEM, HSD11B1	WC_IBC
ASR_T_LAB_CC_Downregulated	0.972917	0.972917	0.196837	0.58964	16	TMC6, ECM2, TP63	WC_IBC
ASR_TE_Downregulated	0.170213	0.334852	-0.513381	-1.28871	8	ECM2, SKP2, METTL7A, TP63	WC_nonIBC
ASR_TE_Upregulated	0.319343	0.334852	0.404211	1.10782	12	HSD11B1, AIM2, PTGS2	WC_nonIBC
ASR_T_LAB_CC_Downregulated	0.334852	0.334852	-0.349408	-1.09261	16	CEBPD, KLHL24, ECM2, TP63, TMC6, OASL, IL8	WC_nonIBC
