## Supplementary table 7 for "Tumor emboli-associated adaptive stress response signatures identify aggressive disease features in inflammatory breast cancer"

	log2FoldChange	stat	pvalue	padj	Mean_Positive	Mean_Negative	Regulation
IRF4	-4.502440414	-3.360136395	0.00077904	0.027911068	112.558205	2549.037622	Downregulated
SLC14A1	-3.675378267	-3.299204881	0.000969591	0.031990399	20.62989379	672.2939856	Downregulated
CYP4B1	4.585110978	3.254456052	0.001136097	0.035717897	1322.435212	113.1526196	Upregulated
SCD5	3.13587907	3.249207344	0.001157271	0.036107505	9890.343685	1125.18562	Upregulated
