## Supplementary table 8 for "Tumor emboli-associated adaptive stress response signatures identify aggressive disease features in inflammatory breast cancer"

### Sheet: Sheet1
Pathway	Gene	log2FoldChange	stat	pvalue	padj	Mean_Positive	Mean_Negative	Regulation	Cohort
OSR	CTH	-1.86581	-3.37924	0.000726877	0.0873082	85.4637	313.908	Downregulated	ER + cohort
	ECM2	-1.49913	-2.85029	0.00436791	0.193019	1490.32	4213.87	Downregulated	ER + cohort
	INHBE	5.85415	2.32157	0.0202559	0.212679	186.938	3.25531	Upregulated	TN-IBC cohort
	PCDH9	1.11739	2.22984	0.0257581	0.243989	4095.84	1888.07	Upregulated	TN-IBC cohort
	CEBPD	2.16481	2.06172	0.0392339	0.306557	4540.42	1625.34	Upregulated	TN-IBC cohort
	CEBPD	0.855108	2.70351	0.00686105	0.350433	1951.4	1078.91	Upregulated	TMA cohort
	SKP2	-0.699986	-2.16752	0.0301951	0.577791	1935.34	3143.6	Downregulated	TMA cohort
XIAP	TMEM40	3.16994	2.47372	0.0133714	0.289266	1470.32	163.308	Upregulated	ER + cohort
	TNFSF9	-2.46231	-2.19869	0.0278998	0.354984	5.33966	30.4886	Downregulated	ER + cohort
	CYP4B1	4.58511	3.25446	0.0011361	0.0357179	1322.44	113.153	Upregulated	TN-IBC cohort
	IL8	-3.5217	-3.06001	0.00221332	0.0546222	31.9555	365.53	Downregulated	TN-IBC cohort
	TNFSF9	-4.92596	-2.44023	0.0146781	0.177064	0.592408	15.941	Downregulated	TN-IBC cohort
	KYNU	1.47915	2.5469	0.0108685	0.412562	6770.87	1605.68	Upregulated	TMA cohort
	SLPI	2.00514	2.02992	0.0423651	0.623777	2466.55	614.476	Upregulated	TMA cohort
